# The phosphoproteomic landscape of the neurological manifestations in tuberous sclerosis complex

**DOI:** 10.64898/2026.03.10.698104

**Authors:** Marie Girodengo, Simeon R. Mihaylov, Katarzyna Klonowska, Laura Mantoan Ritter, Helen R. Flynn, J. Mark Skehel, Elias Bou Farhat, Eleonora Aronica, Matthew White, David J. Kwiatkowski, Sila K. Ultanir, Joseph M. Bateman

## Abstract

Tuberous sclerosis complex (TSC) is a rare disease caused by mutations in *TSC1* and *TSC2,* resulting in activation of mechanistic target of rapamycin complex 1 (mTORC1). Neurological manifestations in TSC patients include epilepsy, autism and intellectual disability. Two types of brain lesions, cortical tubers and subependymal giant cell astrocytomas (SEGAs), cause the majority of neurological manifestations in TSC. We have limited understanding of the molecular changes that occur in tubers and SEGAs and how these contribute to disease pathogenesis. To investigate this, we performed proteomic and phosphoproteomic analysis of TSC patient tuber and SEGA tissue. Tubers showed evidence of alterations in mitochondrial respiration, cytoskeleton organisation and neuronal function. However, we were unable to detect mTORC1 activation in tubers, likely due to the small number of cells with complete inactivation of *TSC1* or *TSC2*. By contrast, SEGAs showed evidence of strong mTORC1 activation and large-scale changes in the proteome and phosphoproteome. SEGAs exhibited increased expression of ribosomal proteins and activation of a neuroinflammatory response. Phosphoproteomics identified 6060 phosphosites within 2154 proteins increased in SEGAs. Phosphorylation of multiple proteins involved in RNA-metabolism, including mRNA splicing, were increased in SEGAs. Consistent with this, we found evidence of extensive alterations in mRNA transcript splicing in SEGA tissue. These data greatly expand the repertoire of known mTORC1 target proteins in the human brain and reveal large-scale mis-regulation of mRNA splicing in SEGAs in TSC.
