## Supplementary table S3 for "The phosphoproteomic landscape of the neurological manifestations in tuberous sclerosis complex"

### Sheet: S3. Tuber sig mTORC1 Targets
				Phosphoproteome
	Protein	Uniprot ID	mTORC1 phosphosite	TUB - PM logFC	TUB - PM P.value	TUB - TLE logFC	TUB - TLE P.value
	4E-BP1	Q13541	T37	not detected					P < 0.005
			T46	not detected					logFC > 0
			S65	not detected					Significantly increased phosphosite
			T70	0.0696397	0.444259	0.193213	0.0358303
	ACIN1	Q9UKV3	S240	not detected
			S243	not detected
	AMBRA1	Q9C0C7	S52	not detected
	ANDR	P10275	S96	not detected
	AS160;TBC1D4	O60343	S666	not detected
	ATG13	O75143	S259	-0.638171	4.32124e-06	-0.235971	0.0200061
	ATG14	Q6ZNE5	S2	not detected
			S223	not detected
			T233	not detected
			S383	not detected
			S440	not detected
	BACH2	Q9BYV9	S510	not detected
			S536	not detected
	CLIP1	P30622	Multiple (unspecified)
			S1009	-0.68604	6.86362e-05	0.0472025	0.710931
			S1364	-0.447258	0.00125386	-0.137485	0.230228
			S352	1.42927	0.000531619	0.913245	0.0110137
	CRTC2	Q53ET0	S136	not detected
	DAP1;DAP	P51397	S3	0.728621	0.00188432	0.392147	0.0536787
			S51	not detected
	DEPTOR	Q8TB45	S293	not detected
			T295	not detected
			S299	not detected
	EEF2K	O00418	S78	not detected
			S396	not detected
	EIF2B;EIF2S2	P20042	S2	1.09193	4.66568e-09	0.0870928	0.377549
			S67	not detected
	EIF4E	P06730	S209	not detected
	EP300	Q09472	S2271	not detected
			S2279	not detected
			S2291	not detected
			S2315	not detected
	ERAL1	P03372	S104	not detected
			S106	not detected
	GRASP55;GORASP2	Q9H8Y8	Undertermined
			S214	-0.107883	0.344943	0.137801	0.210468
			T222	1.23892	0.000340806	0.0802795	0.765348
			T225	0.300937	0.141508	0.143541	0.451108
			T415	-0.71815	1.31728e-06	-0.305374	0.00482331
			T433	1.17244	3.91705e-06	0.194449	0.261996
			S451	-0.532821	9.49835e-05	-0.307046	0.00704705
	GRB10	Q13322-1	S474	not detected
			S476	not detected
	HSF1	Q00613	S326	not detected
	IMP2;IGF2BP2	Q9Y6M1	S162	not detected
			S164	not detected
	IRS1	P35568-1	S442	not detected
			S423	not detected
			S636	not detected
			S639	not detected
	ISCU	Q9H1K1	S14	-1.44407	0.03808	0.416686	0.50537
	JMJD1C	Q15652	T505	not detected
	KAP1;TRIM28	Q13263	S824	not detected
	LARP1	Q6PKG0	S225	-1.27136	2.7514e-07	-0.442264	0.00844402
				0.420482	0.00130178	-0.102126	0.34139
			S228	-0.763402	1.95113e-05	-0.216832	0.0998813
				0.4145	0.00119558	-0.095417	0.36179
			S324	not detected
			S327	not detected
			T515	not detected
			S517	-0.500893	0.0013969	-0.447053	0.00237116
			S521	not detected
			T526	0.754468	0.00364564	0.245189	0.26686
			S548	not detected
			S627	-0.78585	8.93796e-06	-0.335338	0.0125044
			S631	-0.400918	0.000926589	-0.220342	0.0340167
			S766	1.32318	0.000201753	0.393512	0.160173
			T769	not detected
			S774	0.875213	0.000273243	0.251205	0.187115
				1.32318	0.000201753	0.393512	0.160173
			S824	not detected
			T845	not detected
			S847	0.455885	0.00314829	-0.120255	0.355147
			S849	not detected
			S851	not detected
			S853	not detected
			T856	not detected
			S861	not detected
			T865	not detected
			S868	not detected
			S1056	not detected
			T1071	not detected
	LIPIN1;LPIN1	Q14693-3	S106	not detected
			S470	not detected
	MAF1	Q9H063	S60	not detected
			S68	not detected
			S75	not detected
	MFN2	O95140	S200	not detected
	NRBF2	Q96F24	S113	not detected
			S120	not detected
	OTUD5	Q96G74-5	S323	not detected
			S332	not detected
			S503	not detected
	P53	P04637	S15	not detected
	P62;SQSTM1	Q13501	S349	not detected
	PACER	Q9H714	S157	not detected
	PASK	Q96RG2	T640	not detected
			T642	not detected
			S949	not detected
			S953	not detected
			S956	not detected
	PIP4K2C	Q8TBX8	S324	not detected
			S328	not detected
	PRKAA1	Q13131	S356	not detected
	PRKAA2	P54646	S345	not detected
			S377	-0.100166	0.26866	-0.137084	0.11907
	PRAS40;AKT1S1	Q96B36	S183	1.13096	0.00256417	0.664534	0.0439582
			S212	not detected
			S221	not detected
	RAGC	Q9HB90	S212	not detected
	RAPTOR	Q8N122	S859	not detected
			S863	0.732765	0.00286653	0.189409	0.358796
	S6K1	P23443-2	T390	not detected
			S371;S394	not detected
	SENP3	Q9H4L4	S25	not detected
			S26	not detected
			S141	not detected
			T142	not detected
			T145	not detected
	SIRT1	Q96EB6	S47	not detected
	SOD1	P00441	T40	not detected
	STAT3	P40763	S727	0.974746	0.0183822	0.873321	0.0253912
	TAU;MAPT	P10636	S214;S531	1.15354	4.23128e-06	0.102892	0.543389
			T231;T548	1.50475	0.000400796	0.516304	0.132792
			S356;S673	0.744831	0.00150049	-0.46801	0.0234473
	TFE3	P19532	S321	not detected
	TFEB	P19484	S122	not detected
			S142	not detected
			S211	not detected
	TRPML1;MCOLN1	Q9GZU1	S572	not detected
			S576	not detected
	ULK1	O75385	S757	not detected
	USP20	Q9Y2K6	S132	-0.249591	0.0573402	-0.263216	0.0376075
			S132	-0.197365	0.0930159	-0.124263	0.256141
			S134	-0.197365	0.0930159	-0.124263	0.256141
	UVRAG	Q9P2Y5	S498	not detected
			S550	not detected
			S571	not detected
	VAMP8	Q9BV40	T48	not detected
	WIPI2	Q9Y4P8	S395;S413	1.16561	3.15048e-08	-0.252177	0.0454221
	ZNRF2	Q8NHG8	S145	not detected
